# Population genomics of ancient and modern *Trichuris trichiura*

**DOI:** 10.1101/2021.10.21.464505

**Authors:** Stephen R. Doyle, Martin Jensen Søe, Peter Nejsum, Martha Betson, Philip J. Cooper, Lifei Peng, Xing-Quan Zhu, Ana Sanchez, Gabriela Matamoros, Gustavo Adolfo Fontecha Sandoval, Cristina Cutillas, Louis-Albert Tchuem Tchuenté, Zeleke Mekonnen, Shaali M. Ame, Harriet Namwanje, Bruno Levecke, Matthew Berriman, Brian Lund Fredensborg, Christian Moliin Outzen Kapel

**Affiliations:** Wellcome Sanger Institute, Hinxton, Cambridgeshire, CB10 1SA, United Kingdom; Department of Plant and Environmental Sciences, University of Copenhagen, 1871 Frederiksberg, Denmark; Department of Clinical Medicine, Aarhus University, 8220 Aarhus N, Denmark; School of Veterinary Medicine, University of Surrey, Daphne Jackson Road, Guildford, GU2 7AL, United Kingdom; Institute of Infection and Immunity, St George’s University of London, London, SW17 ORE, United Kingdom; School of Medicine, Universidad Internacional del Ecuador, Quito, Ecuador; Department of Parasitology, School of Basic Medical Sciences, Guangdong Medical University, Zhanjiang, Guangdong Province 524005, People’s Republic of China; College of Veterinary Medicine, Shanxi Agricultural University, Taigu, Shanxi Province 030801, People’s Republic of China; Department of Health Sciences, Brock University, St. Catharines, Ontario, L2S 3A1, Canada; Microbiology Research Institute, Ciudad Universitaria, Universidad Nacional Autónoma de Honduras, Tegucigalpa, Honduras; Departamento de Microbiología y Parasitología, Facultad de Farmacia, Universidad de Sevilla, Sevilla, Spain; Department of Translational Physiology, Infectiology and Public Health, Ghent University, Ghent, Belgium; Vector Control Division, Ministry of Health, P.O.Box 1661, Kampala, Uganda; Faculty of Sciences, University of Yaoundé I, P.O. 7244 Yaoundé, Cameroon; Institute of Health, School of Medical Laboratory Sciences, Jimma University, Jimma, Ethiopia; Public Health Laboratory Ivo de Carneri, Pemba, Tanzania

## Abstract

The neglected tropical disease trichuriasis is caused by the whipworm *Trichuris trichiura*, a soil-transmitted helminth that has infected humans for millennia. Today, *T. trichiura* infects as many as 500 million people, predominantly in communities with poor sanitary infrastructure enabling sustained faecal-oral transmission. Using whole-genome sequencing of geographically distributed worms collected from human and other primate hosts, together with ancient samples preserved in archaeologically-defined latrines and deposits dated up to one thousand years old, we present the first population genomics study of *T. trichiura*. We describe the continent-scale genetic structure between whipworms infecting humans and baboons relative to those infecting other primates. Admixture and population demographic analyses support a stepwise distribution of genetic variation that is highest in Uganda, consistent with an African origin and subsequent translocation with human migration. Finally, genome-wide analyses between human samples and between human and non-human primate samples reveal local regions of genetic differentiation between geographically distinct populations. These data provide insight into zoonotic reservoirs of human-infective *T. trichiura* and will support future efforts toward the implementation of genomic epidemiology of this globally important helminth.
