## Supplementary Table for "Population genomics of ancient and modern *Trichuris trichiura*"

### Sheet: Supplementary Table 1
Supplementary Table 1. Sample metadata and sequencing accession numbers
SAMPLE_ID	ORIGINAL_SAMPLE_ID_1	ORIGINAL_SAMPLE_ID_2	ORIGINAL_SAMPLE_ID_2	SEQUENCING	SEQUENCING_INDEX	AGE	AGE_DETAIL	AGE_ID	COUNTRY	COUNTRY_ID	REGION	REGION_ID	REGION_DETAIL	HOST	HOST_ID	SAMPLE_NUMBER
AN_DNK_COA_EN_001	KUK_PSK7_MJS180A_GACACT_L007	MJS180A	KBM 3974 - PM10531 (SD10275)	single-end	GACACT	ancient	Latrine (1680 AD)	AN	Denmark	DNK	Copenhagen	COA	Adelgade 12	environment	EN	001
AN_DNK_COA_EN_002	KUK_QFD4_MJS180B_TGTCTG_L002	MJS180B	KBM 3974 - PM10531 (SD10275)	single-end	TGTCTG	ancient	Latrine (1680 AD)	AN	Denmark	DNK	Copenhagen	COA	Adelgade 12	environment	EN	002
AN_DNK_COG_EN_001	KUK_PSK7_MJS110A_ACATAC_L007	MJS110A	GSA	single-end	ACATAC	ancient	Deposit (1600s AD)	AN	Denmark	DNK	Copenhagen	COG	Gammel Strand	environment	EN	001
AN_DNK_COG_EN_002	KUK_QFD4_MJS110B_GACACT_L002	MJS110B	GSA	single-end	GACACT	ancient	Deposit (1600s AD)	AN	Denmark	DNK	Copenhagen	COG	Gammel Strand	environment	EN	002
AN_DNK_COG_EN_003	KUK_PSK7_MJS111A_TGAGCC_L007	MJS111A	GSB	single-end	TGAGCC	ancient	Deposit (1600s AD)	AN	Denmark	DNK	Copenhagen	COG	Gammel Strand	environment	EN	003
AN_DNK_COG_EN_004	KUK_QFD4_MJS111B_ACGCAT_L002	MJS111B	GSB	single-end	ACGCAT	ancient	Deposit (1600s AD)	AN	Denmark	DNK	Copenhagen	COG	Gammel Strand	environment	EN	004
AN_DNK_COG_EN_005	KUK_PSK7_MJS113A_AGCATG_L007	MJS113A	GSB	single-end	AGCATG	ancient	Deposit (1600s AD)	AN	Denmark	DNK	Copenhagen	COG	Gammel Strand	environment	EN	005
AN_DNK_COG_EN_006	KUK_QFD4_MJS113B_GACCGG_L002	MJS113B	GSB	single-end	GACCGG	ancient	Deposit (1600s AD)	AN	Denmark	DNK	Copenhagen	COG	Gammel Strand	environment	EN	006
AN_DNK_COG_EN_007	KUK_PSK7_MJS114A_CGATGA_L007	MJS114A	GSB	single-end	CGATGA	ancient	Deposit (1600s AD)	AN	Denmark	DNK	Copenhagen	COG	Gammel Strand	environment	EN	007
AN_DNK_COG_EN_008	KUK_QFD4_MJS114B_GAGATA_L002	MJS114B	GSB	single-end	GAGATA	ancient	Deposit (1600s AD)	AN	Denmark	DNK	Copenhagen	COG	Gammel Strand	environment	EN	008
AN_DNK_COK_EN_001	KUK_PSK7_MJS151A_TAGATG_L007	MJS151A	KBM 3959 - PM1176 (SD1173)	single-end	TAGATG	ancient	Latrine (1680 AD)	AN	Denmark	DNK	Copenhagen	COK	Kultorvet	environment	EN	001
AN_DNK_COK_EN_002	KUK_QFD4_MJS151B_CTGACA_L002	MJS151B	KBM 3959 - PM1176 (SD1173)	single-end	CTGACA	ancient	Latrine (1680 AD)	AN	Denmark	DNK	Copenhagen	COK	Kultorvet	environment	EN	002
AN_DNK_COK_EN_003	KUK_PSK7_MJS152A_TGTGAC_L007	MJS152A	KBM 3959 - PM1176 (SD1173)	single-end	TGTGAC	ancient	Latrine (1680 AD)	AN	Denmark	DNK	Copenhagen	COK	Kultorvet	environment	EN	003
AN_DNK_COK_EN_004	KUK_QFD4_MJS152B_TGCAGG_L002	MJS152B	KBM 3959 - PM1176 (SD1173)	single-end	TGCAGG	ancient	Latrine (1680 AD)	AN	Denmark	DNK	Copenhagen	COK	Kultorvet	environment	EN	004
AN_DNK_OBM_EN_001	KUK_PSK7_MJS176A_TGCATA_L007	MJS176A	x2172 lag 991	single-end	TGCATA	ancient	Latrine (1375-1400 AD)	AN	Denmark	DNK	Odense By Midte	OBM		environment	EN	001
AN_DNK_OBM_EN_002	KUK_QFD4_MJS176B_ACTGCC_L002	MJS176B	x2172 lag 991	single-end	ACTGCC	ancient	Latrine (1375-1400 AD)	AN	Denmark	DNK	Odense By Midte	OBM		environment	EN	002
AN_DNK_OBM_EN_003	KUK_PSK7_MJS177A_TCTCGC_L007	MJS177A	x2172 lag 991	single-end	TCTCGC	ancient	Latrine (1375-1400 AD)	AN	Denmark	DNK	Odense By Midte	OBM		environment	EN	003
AN_DNK_OBM_EN_004	KUK_QFD4_MJS177B_GCAACG_L002	MJS177B	x2172 lag 991	single-end	GCAACG	ancient	Latrine (1375-1400 AD)	AN	Denmark	DNK	Odense By Midte	OBM		environment	EN	004
AN_DNK_OBM_EN_005	KUK_PSK7_MJS178A_TGATGC_L007	MJS178A	x2219 lag 973	single-end	TGATGC	ancient	Latrine (1375-1400 AD)	AN	Denmark	DNK	Odense By Midte	OBM		environment	EN	005
AN_DNK_OBM_EN_006	KUK_QFD4_MJS178B_CGACCT_L002	MJS178B	x2219 lag 973	single-end	CGACCT	ancient	Latrine (1375-1400 AD)	AN	Denmark	DNK	Odense By Midte	OBM		environment	EN	006
AN_DNK_OBM_EN_007	KUK_PSK7_MJS179A_GACGAC_L007	MJS179A	x2219 lag 973	single-end	GACGAC	ancient	Latrine (1375-1400 AD)	AN	Denmark	DNK	Odense By Midte	OBM		environment	EN	007
AN_DNK_OBM_EN_008	KUK_QFD4_MJS179B_TGACGT_L002	MJS179B	x2219 lag 973	single-end	TGACGT	ancient	Latrine (1375-1400 AD)	AN	Denmark	DNK	Odense By Midte	OBM		environment	EN	008
AN_DNK_VIB_EN_001	KUK_CTKJ_MSOE43_ACGTGC_L001	MSOE43	BOT198	single-end	ACGTGC	ancient	Deposit (1018-1030AD)	AN	Denmark	DNK	Viborg	VIB		environment	EN	001
AN_DNK_VIB_EN_002	KUK_CTKJ_MSOE44_TGATCC_L001	MSOE44	BOT198	single-end	TGATCC	ancient	Deposit (1018-1030AD)	AN	Denmark	DNK	Viborg	VIB		environment	EN	002
AN_DNK_VIB_EN_003	KUK_CTKJ_MSOE45_CTCTAG_L001	MSOE45	ZOO265	single-end	CTCTAG	ancient	Latrine (1018-1030AD)	AN	Denmark	DNK	Viborg	VIB		environment	EN	003
AN_DNK_VIB_EN_004	KUK_CTKJ_MSOE46B_GAGAAG_L001	MSOE46B	ZOO265	single-end	GAGAAG	ancient	Latrine (1018-1030AD)	AN	Denmark	DNK	Viborg	VIB		environment	EN	004
AN_DNK_VIB_EN_005	KUK_CTKJ_MSOE46C_CACGAA_L001	MSOE46C	ZOO265	single-end	CACGAA	ancient	Latrine (1018-1030AD)	AN	Denmark	DNK	Viborg	VIB		environment	EN	005
AN_LTU_VIL_EN_001	KUK_PSK7_MJS199A_GAGAAG_L007	MJS199A	Boksto street, trench 1, layer 9, VLN-5	single-end	GAGAAG	ancient	Deposit (1550-1580 AD)	AN	Lithuania	LTU	Vilnius	VIL		environment	EN	001
AN_LTU_VIL_EN_002	KUK_QFD4_MJS199B_CACGAA_L002	MJS199B	Boksto street, trench 1, layer 9, VLN-5	single-end	CACGAA	ancient	Deposit (1550-1580 AD)	AN	Lithuania	LTU	Vilnius	VIL		environment	EN	002
AN_NLD_KAM_EN_001	KUK_KKUM_MJS107A_ACGCAT_L006	MJS107A	Spoornummer 759	single-end	ACGCAT	ancient	Latrine (1350-1425AD)	AN	Holland	NLD	Kampen	KAM	Spoornummer 759	environment	EN	001
AN_NLD_KAM_EN_002	KUK_KKUM_MJS107B_GACCGG_L006	MJS107B	Spoornummer 759	single-end	GACCGG	ancient	Latrine (1350-1425AD)	AN	Holland	NLD	Kampen	KAM	Spoornummer 759	environment	EN	002
AN_NLD_KAM_EN_003	KUK_KKUM_MJS108A_GAGATA_L006	MJS108A	Spoornummer 4044	single-end	GAGATA	ancient	Latrine (1500-1850AD)	AN	Holland	NLD	Kampen	KAM	Spoornummer 759	environment	EN	003
AN_NLD_KAM_EN_004	KUK_KKUM_MJS108B_CTGACA_L006	MJS108B	Spoornummer 4044	single-end	CTGACA	ancient	Latrine (1500-1850AD)	AN	Holland	NLD	Kampen	KAM	Spoornummer 759	environment	EN	004
AN_NLD_ZWO_EN_001	KUK_KKUM_MJS106B_GACACT_L006	MJS106B	Bit 14	single-end	GACACT	ancient	Latrine (1540-1850AD)	AN	Holland	NLD	Zwolle	ZWO	Bit 14	environment	EN	001
AN_NLD_ZWO_NA_002	KUK_KKUM_MJS106A_GACGAC_L006	MJS106A	Bit 14	single-end	GACGAC	ancient	Latrine (1540-1850AD)	AN	Holland	NLD	Zwolle	ZWO	Bit 14	environment	NA	002
MN_CHN_GUA_HS_001	KUK_KNTA_MJS139_ACGTGC_L008	MJS139	H102_CH	paired-end	ACGTGC	modern	modern	MN	China	CHN	Guangdong	GUA		Homo sapiens	HS	001
MN_CHN_GUA_HS_002	KUK_KNTA_MJS140_TGATCC_L008	MJS140	H103_CH	paired-end	TGATCC	modern	modern	MN	China	CHN	Guangdong	GUA		Homo sapiens	HS	002
MN_CHN_GUA_HS_003	KUK_KNTA_MJS142_GAGAAG_L008	MJS142	H105_CH	paired-end	GAGAAG	modern	modern	MN	China	CHN	Guangdong	GUA		Homo sapiens	HS	003
MN_CHN_GUA_HS_004	KUK_KNTA_MJS143_CACGAA_L008	MJS143	H106_CH	paired-end	CACGAA	modern	modern	MN	China	CHN	Guangdong	GUA		Homo sapiens	HS	004
MN_CHN_GUA_HS_005	KUK_KNTA_MJS144_CATAGA_L008	MJS144	H107_CH	paired-end	CATAGA	modern	modern	MN	China	CHN	Guangdong	GUA		Homo sapiens	HS	005
MN_CHN_GUA_HS_006	KUK_KNTA_MJS145_ACAGTC_L008	MJS145	H108_CH	paired-end	ACAGTC	modern	modern	MN	China	CHN	Guangdong	GUA		Homo sapiens	HS	006
MN_CHN_GUA_HS_007	KUK_KNTA_MJS146_CATCGT_L008	MJS146	H109_CH	paired-end	CATCGT	modern	modern	MN	China	CHN	Guangdong	GUA		Homo sapiens	HS	007
MN_CHN_GUA_LM_008	KUK_KNTA_MJS147_TTGAAC_L008	MJS147	TH1_CH	paired-end	TTGAAC	modern	modern	MN	China	CHN	Guangdong	GUA	Zoo	Leaf monkey	LM	008
MN_CHN_GUA_LM_009	KUK_KNTA_MJS148_ACATAC_L008	MJS148	TH2_CH	paired-end	ACATAC	modern	modern	MN	China	CHN	Guangdong	GUA	Zoo	Leaf monkey	LM	009
MN_CHN_GUA_LM_010	KUK_KNTA_MJS149_TGAGCC_L008	MJS149	TH4_CH	paired-end	TGAGCC	modern	modern	MN	China	CHN	Guangdong	GUA	Zoo	Leaf monkey	LM	010
MN_CMR_DJA_HS_001	KUK_XJCM_MJS220_TGAGCC_L007	MJS220		paired-end	TGAGCC	modern	modern	MN	Cameroon	CMR	Dja Fauna Reserve	DJA	EPG950	Homo sapiens	HS	001
MN_CMR_DJA_HS_002	KUK_XJCM_MJS221_TGATGC_L007	MJS221		paired-end	TGATGC	modern	modern	MN	Cameroon	CMR	Dja Fauna Reserve	DJA	EPG300	Homo sapiens	HS	002
MN_CMR_UNK_HS_003	KUK_XJCM_MJS227_ACGTGC_L007	MJS227		paired-end	ACGTGC	modern	modern	MN	Cameroon	CMR		UNK	EPG2550	Homo sapiens	HS	003
MN_CMR_UNK_HS_004	KUK_XJCM_MJS229_CTCTAG_L007	MJS229		paired-end	CTCTAG	modern	modern	MN	Cameroon	CMR		UNK	EPG750	Homo sapiens	HS	004
MN_CMR_UNK_HS_005	KUK_XJCM_MJS231_GAGAAG_L007	MJS231		paired-end	GAGAAG	modern	modern	MN	Cameroon	CMR		UNK	EPG1750	Homo sapiens	HS	005
MN_DNK_COZ_PH_001	KUK_XJCM_MJS247_GACACT_L007	MJS247	B89_DK	paired-end	GACACT	modern	modern	MN	Denmark	DNK	Copenhagen Zoo	COZ		Papio hamadryas	PH	001
MN_DNK_COZ_PH_002	KUK_XJCM_MJS248_ACGCAT_L007	MJS248	B90_DK	paired-end	ACGCAT	modern	modern	MN	Denmark	DNK	Copenhagen Zoo	COZ		Papio hamadryas	PH	002
MN_ESP_MAL_CG_001	KUK_XJCM_MJS249_GACCGG_L007	MJS249	Col_1_ES	paired-end	GACCGG	modern	modern	MN	Spain	ESP	Málaga	MAL	Zoo of Fuengirola?	Colobus guereza kikuyensis	CG	001
MN_ESP_MAL_CG_002	KUK_XJCM_MJS250_GAGATA_L007	MJS250	Col_2_ES	paired-end	GAGATA	modern	modern	MN	Spain	ESP	Málaga	MAL	Zoo of Fuengirola?	Colobus guereza kikuyensis	CG	002
MN_HND_OLA_HS_001	KUK_XJCM_MJS239_ACATAC_L007	MJS239	H110_HN	paired-end	ACATAC	modern	modern	MN	Honduras	HND	Olanchito	OLA		Homo sapiens	HS	001
MN_HND_OLA_HS_002	KUK_XJCM_MJS240_AGCATG_L007	MJS240	H111_HN	paired-end	AGCATG	modern	modern	MN	Honduras	HND	Olanchito	OLA		Homo sapiens	HS	002
MN_HND_OLA_HS_003	KUK_XJCM_MJS241_CGATGA_L007	MJS241	H112_HN	paired-end	CGATGA	modern	modern	MN	Honduras	HND	Olanchito	OLA		Homo sapiens	HS	003
MN_HND_OLA_HS_004	KUK_XJCM_MJS242_TAGATG_L007	MJS242	H113_HN	paired-end	TAGATG	modern	modern	MN	Honduras	HND	Olanchito	OLA		Homo sapiens	HS	004
MN_HND_OLA_HS_005	KUK_XJCM_MJS243_TGTGAC_L007	MJS243	H114_HN	paired-end	TGTGAC	modern	modern	MN	Honduras	HND	Olanchito	OLA		Homo sapiens	HS	005
MN_HND_OLA_HS_006	KUK_XJCM_MJS244_TGCATA_L007	MJS244	H115_HN	paired-end	TGCATA	modern	modern	MN	Honduras	HND	Olanchito	OLA		Homo sapiens	HS	006
MN_HND_OLA_HS_007	KUK_XJCM_MJS245_TCTCGC_L007	MJS245	H116_HN	paired-end	TCTCGC	modern	modern	MN	Honduras	HND	Olanchito	OLA		Homo sapiens	HS	007
MN_HND_SAL_HS_001	KUK_XJCM_MJS246_GACGAC_L007	MJS246	H117_HN	paired-end	GACGAC	modern	modern	MN	Honduras	HND	San Lorenzo	SAL		Homo sapiens	HS	001
MN_TZA_CHA_HS_001	KUK_XJCM_MJS222_ACTGCC_L007	MJS222		paired-end	ACTGCC	modern	modern	MN	Tanzania	TZA	Chake	CHA	EPG9250	Homo sapiens	HS	001
MN_TZA_CHA_HS_002	KUK_XJCM_MJS223_GCAACG_L007	MJS223		paired-end	GCAACG	modern	modern	MN	Tanzania	TZA	Chake	CHA	EPG15800	Homo sapiens	HS	002
MN_TZA_CHA_HS_003	KUK_XJCM_MJS224_CGACCT_L007	MJS224		paired-end	CGACCT	modern	modern	MN	Tanzania	TZA	Chake	CHA	EPG6200	Homo sapiens	HS	003
MN_TZA_CHA_HS_004	KUK_XJCM_MJS225_TGACGT_L007	MJS225		paired-end	TGACGT	modern	modern	MN	Tanzania	TZA	Chake	CHA	EPG6650	Homo sapiens	HS	004
MN_TZA_CHA_HS_005	KUK_XJCM_MJS226_TGTCTG_L007	MJS226		paired-end	TGTCTG	modern	modern	MN	Tanzania	TZA	Chake	CHA	EPG8800	Homo sapiens	HS	005
MN_UGA_DK_HS_001	KUK_KNTA_MJS135_GCAACG_L008	MJS135	H99_UG	paired-end	GCAACG	modern	modern	MN	Uganda	UGA	DK	DK	PNejsum	Homo sapiens	HS	001
MN_UGA_DK_HS_002	KUK_KNTA_MJS136_CGACCT_L008	MJS136	H100_UG	paired-end	CGACCT	modern	modern	MN	Uganda	UGA	DK	DK	PNejsum	Homo sapiens	HS	002
MN_UGA_DK_HS_003	KUK_KNTA_MJS137_TGACGT_L008	MJS137	H101_UG	paired-end	TGACGT	modern	modern	MN	Uganda	UGA	DK	DK	PNejsum	Homo sapiens	HS	003
MN_UGA_KAB_HS_001	KUK_UM4U_MJS118_ACATAC_L001	MJS118	H12_UG	paired-end	ACATAC	modern	modern	MN	Uganda	UGA	Kabale	KAB	Nyakitokoli	Homo sapiens	HS	001
MN_UGA_KAB_HS_002	KUK_UM4U_MJS119_TGAGCC_L001	MJS119	H13_UG	paired-end	TGAGCC	modern	modern	MN	Uganda	UGA	Kabale	KAB	Nyakitokoli	Homo sapiens	HS	002
MN_UGA_KAB_HS_003	KUK_UM4U_MJS120_AGCATG_L001	MJS120	H16_UG	paired-end	AGCATG	modern	modern	MN	Uganda	UGA	Kabale	KAB	Nyakitokoli	Homo sapiens	HS	003
MN_UGA_KAB_HS_004	KUK_UM4U_MJS121_CGATGA_L001	MJS121	H17_UG	paired-end	CGATGA	modern	modern	MN	Uganda	UGA	Kabale	KAB	Nyakitokoli	Homo sapiens	HS	004
MN_UGA_KAB_HS_005	KUK_UM4U_MJS122_TAGATG_L001	MJS122	H20_UG	paired-end	TAGATG	modern	modern	MN	Uganda	UGA	Kabale	KAB	Nyakitokoli	Homo sapiens	HS	005
MN_UGA_KAB_HS_006	KUK_UM4U_MJS123_TGTGAC_L001	MJS123	H28_UG	paired-end	TGTGAC	modern	modern	MN	Uganda	UGA	Kabale	KAB	Nyakitokoli	Homo sapiens	HS	006
MN_UGA_KAB_HS_007	KUK_UM4U_MJS124_TGCATA_L001	MJS124	H34_UG	paired-end	TGCATA	modern	modern	MN	Uganda	UGA	Kabale	KAB	Nyakitokoli	Homo sapiens	HS	007
MN_UGA_KAB_HS_008	KUK_UM4U_MJS125_TCTCGC_L001	MJS125	H36_UG	paired-end	TCTCGC	modern	modern	MN	Uganda	UGA	Kabale	KAB	Nyakitokoli	Homo sapiens	HS	008
MN_UGA_KAB_HS_009	KUK_UM4U_MJS126_TGATGC_L001	MJS126	H38_UG	paired-end	TGATGC	modern	modern	MN	Uganda	UGA	Kabale	KAB	Nyakitokoli	Homo sapiens	HS	009
													HS	37
													HS
													HS
													HS
													HS
													HS
													HS
													LM
													LM
													LM
													HS
													HS
													HS
													HS
													HS
													PH
													PH
													CG
													CG
													HS
													HS
													HS
													HS
													HS
													HS
													HS
													HS
													HS
													HS
													HS
													HS
													HS
													HS
													HS
													HS
													HS
													HS
													HS
													HS
													HS
													HS
													HS
													HS
													HS

### Sheet: Supplementary Table 2
Supplementary Table 2. Genome mapping data by sample, including nuclear and mitochondrial genome coverage, and deamination statistics.
Sample_ID	Total reads	Mapped reads	Mapped reads (%)	Nuclear Coverage (mean)	Nuclear Coverage (stddev)	mtDNA Coverage	Deamination (freq C>T_at_1st_position)	Deamination (std. error)	Sample_type	X-to-autosome ratio	Inferred sex from X-A ratio
AN_DNK_COA_EN_012	84907108	414549	0.0049	0.229108	0.0975448	122.793	0.0197542	0.00291555	pooled	0.531206	mixed
AN_DNK_COG_EN_0012	59820117	5824339	0.0974	2.95425	1.26331	192.757	0.0523539	0.00448722	pooled	0.844595	mixed
AN_DNK_COG_EN_0034	42330895	1129167	0.0267	0.43021	0.185316	103.786	0.0276817	0.00341198	pooled	0.656031	mixed
AN_DNK_COG_EN_0056	21678717	1914721	0.0883	1.19152	0.507128	140.306	0.0250199	0.00311252	pooled	0.796064	mixed
AN_DNK_COG_EN_0078	22520963	222565	0.0099	0.116614	0.0516787	15.3853	0.0172494	0.00281122	pooled	0.863514	mixed
AN_DNK_COK_EN_0012	48264695	291828	0.006	0.0512045	0.0227231	35.5349	0.0153767	0.00278573	pooled	0.467335	mixed
AN_DNK_COK_EN_0034	19623588	945598	0.0482	0.500073	0.220797	85.8899	0.01375	0.00237706	pooled	0.663066	mixed
AN_DNK_OBM_EN_0012	76864710	1077255	0.014	0.428714	0.183988	153.341	0.0222222	0.00313913	pooled	0.615221	mixed
AN_DNK_OBM_EN_0034	29999865	450396	0.015	0.234636	0.100335	85.4549	0.0358839	0.00427277	pooled	0.632444	mixed
AN_DNK_OBM_EN_0056	29408936	233785	0.0079	0.104648	0.0452932	60.0478	0.0329422	0.00379156	pooled	0.511619	mixed
AN_DNK_OBM_EN_0078	30298325	1043452	0.0344	0.597729	0.26342	75.2648	0.0396624	0.00400892	pooled	0.706264	mixed
AN_DNK_VIB_EN_0012	80794659	236670	0.0029	0.00646363	0.00735327	4.17532	0.0535714	0.00834536	pooled	0.525685	mixed
AN_DNK_VIB_EN_345	85749384	786043	0.0092	0.137209	0.0611691	42.8589	0.03026	0.00372484	pooled	0.659437	mixed
AN_LTU_VIL_EN_0012	52906324	89121	0.0017	0.0261587	0.0154787	1.01542	0.0262246	0.00355468	pooled	0.606412	mixed
AN_NLD_KAM_EN_0012	29840160	1670067	0.056	0.879164	0.376031	164.158	0.0611022	0.00478653	pooled	0.736709	mixed
AN_NLD_KAM_EN_0034	58280515	4257373	0.073	2.23565	0.96407	174.571	0.0267782	0.00330216	pooled	0.854089	mixed
AN_NLD_ZWO_EN_0012	41247347	2129304	0.0516	1.11117	0.477265	166.357	0.0206452	0.00294895	pooled	0.788721	mixed
MN_CHN_GUA_HS_001	13966700	12576749	0.9005	11.2251	4.72686	569.298	0.0162272	0.00328537	single_worm	1.05777	female
MN_CHN_GUA_HS_002	10199728	9536036	0.9349	8.14015	3.24717	300.304	0.00562372	0.00169084	single_worm	0.897167	female
MN_CHN_GUA_HS_003	13395471	11814570	0.882	10.514	4.48548	381.663	0.0156687	0.00293782	single_worm	1.02959	female
MN_CHN_GUA_HS_004	15021810	14483666	0.9642	11.6026	10.3528	116.566	0.0129132	0.00256592	single_worm	0.575796	male
MN_CHN_GUA_HS_005	17433927	15423658	0.8847	13.5018	5.85156	455.933	0.0080732	0.00207606	single_worm	1.07735	female
MN_CHN_GUA_HS_006	11824548	11230556	0.9498	8.47177	3.91734	121.591	0.00669758	0.00185134	single_worm	0.596948	male
MN_CHN_GUA_HS_007	15606611	15251238	0.9772	12.3907	16.8329	136.811	0.0169661	0.00288487	single_worm	0.569162	male
MN_CHN_GUA_LM_008	26578521	13346488	0.5022	8.8278	4.70286	371.799	0.0325866	0.00566591	single_worm	1.05863	female
MN_CHN_GUA_LM_009	20206517	5604777	0.2774	4.09468	2.19686	100.802	0.0270049	0.00463704	single_worm	0.996707	female
MN_CHN_GUA_LM_010	15240119	7722264	0.5067	5.54011	2.9779	188.411	0.0324118	0.00546776	single_worm	1.04835	female
MN_CMR_DJA_HS_001	7052965	40396	0.0057	0.0298342	0.0161483	2.67099	0.00494382	0.00148693	pooled	0.543893	mixed
MN_CMR_DJA_HS_002	19810042	54495	0.0028	0.03461	0.0206987	4.70825	0.0170778	0.00325844	pooled	0.525662	mixed
MN_CMR_UNK_HS_003	19567923	12327	0.0006	0.00629529	0.00457048	0.571927	0.0142068	0.0033247	pooled	0.562655	mixed
MN_CMR_UNK_HS_004	20824318	29679	0.0014	0.0229493	0.0317477	2.07779	0.018319	0.00311277	pooled	0.528371	mixed
MN_CMR_UNK_HS_005	9429454	8648	0.0009	0.00309557	0.00369063	0.327613	0.0226155	0.00466204	pooled	0.644964	mixed
MN_DNK_COZ_PH_001	8945350	8170371	0.9134	6.86585	3.76941	479.401	0.0169402	0.00296916	single_worm	0.56641	male
MN_DNK_COZ_PH_002	14816526	12681453	0.8559	10.3767	4.74955	876.919	0.0113356	0.00235021	single_worm	0.549292	male
MN_ESP_MAL_CG_001	10339290	2823553	0.2731	1.85935	1.42034	13.2224	0.0460282	0.00570947	single_worm	0.551438	male
MN_ESP_MAL_CG_002	21611998	6041016	0.2795	4.17097	2.71145	37.6044	0.0454218	0.00559113	single_worm	0.95469	female
MN_HND_OLA_HS_001	17737833	16783999	0.9462	11.6162	5.29904	355.403	0.00310559	0.00117198	single_worm	0.584858	male
MN_HND_OLA_HS_002	16835657	15994779	0.9501	12.621	5.47499	513.056	0.00414556	0.00137898	single_worm	0.561783	male
MN_HND_OLA_HS_003	8911293	7808190	0.8762	6.56307	5.70802	361.271	0.0141658	0.00270683	single_worm	0.84755	female
MN_HND_OLA_HS_004	23676083	22602310	0.9546	18.1133	25.4658	449.404	0.0156014	0.00278015	single_worm	0.567849	male
MN_HND_OLA_HS_005	7165805	6070129	0.8471	4.83423	6.32256	108.292	0.0121629	0.00252066	single_worm	0.569966	male
MN_HND_OLA_HS_006	6218006	4985028	0.8017	4.02862	5.76673	135.433	0.012987	0.00258048	single_worm	0.560301	male
MN_HND_OLA_HS_007	5766253	5495468	0.953	4.24023	1.9295	129.011	0.0057971	0.00166862	single_worm	0.559802	male
MN_HND_SAL_HS_001	14459359	11782678	0.8149	10.0603	4.27517	1583.16	0.0128999	0.00256328	single_worm	0.915465	female
MN_TZA_CHA_HS_001	10527502	6749	0.0006	0.00479623	0.00396264	0.495605	0.00901639	0.00270626	pooled	0.569944	mixed
MN_TZA_CHA_HS_002	10141219	7880	0.0008	0.00447888	0.00354248	1.64539	0.0179795	0.00388801	pooled	0.507606	mixed
MN_TZA_CHA_HS_003	10114150	5685	0.0006	0.00375997	0.00352829	0.582252	0.0139935	0.00385386	pooled	0.592229	mixed
MN_TZA_CHA_HS_004	28477536	14268	0.0005	0.00962104	0.00890716	1.65264	0.00749064	0.00215425	pooled	0.525951	mixed
MN_TZA_CHA_HS_005	16989532	11404	0.0007	0.00795922	0.00546064	0.884191	0.015625	0.00316442	pooled	0.552268	mixed
MN_UGA_DK_HS_001	26224116	26040953	0.993	24.0771	10.215	4553.04	0.00998948	0.00228027	single_worm	0.885109	female
MN_UGA_DK_HS_002	30689665	30124279	0.9816	22.6686	9.96742	1440.12	0.004649	0.00146672	single_worm	0.545353	male
MN_UGA_DK_HS_003	22768386	22550237	0.9904	17.9555	7.24518	990.606	0.00251046	0.0010236	single_worm	0.546082	male
MN_UGA_KAB_HS_001	24928916	23617840	0.9474	20.6807	8.18955	2998.96	0.00736842	0.00196202	single_worm	0.912067	female
MN_UGA_KAB_HS_002	19977374	17213908	0.8617	13.934	6.28929	760.842	0.00257069	0.00114817	single_worm	1.02448	female
MN_UGA_KAB_HS_003	22988251	8792001	0.3825	7.70111	3.32455	901.357	0.0049776	0.00157013	single_worm	0.935722	female
MN_UGA_KAB_HS_004	24693625	18986248	0.7689	13.7162	5.50897	342.846	0.00426743	0.00141944	single_worm	1.02209	female
MN_UGA_KAB_HS_005	24095625	23721487	0.9845	18.4085	7.69107	76.6601	0.0117206	0.00233034	single_worm	0.593284	male
MN_UGA_KAB_HS_006	45443810	36498309	0.8032	31.0715	12.2438	4101.85	0.00743149	0.00185096	single_worm	0.952677	female
MN_UGA_KAB_HS_007	29179239	25091045	0.8599	21.1946	7.95827	2579.02	0.00416017	0.00146778	single_worm	0.86333	female
MN_UGA_KAB_HS_008	24572807	23759127	0.9669	16.8975	7.08128	226.402	0.00520382	0.0014983	single_worm	0.574681	male
MN_UGA_KAB_HS_009	16006701	14954450	0.9343	11.8836	5.69955	215.809	0.00242601	0.00108363	single_worm	0.554188	male

### Sheet: Supplementary Table 3
Supplementary Table 3. Description of genes in regions of high genetic differentiation between samples from China and Uganda
COUNT	CHROMSOME	BIN_START	BIN_END	WEIGHTED_FST	GENE_START	GENE_END	GENE_ID	C.ELEGANS_ORTHOLOG
1	Trichuris_trichiura_1_001	6500001	6550000	0.51867	6502615	6504135	TTRE_0000484001	D1007.5
2	Trichuris_trichiura_1_001	6500001	6550000	0.51867	6510938	6518953	TTRE_0000484101
3	Trichuris_trichiura_1_001	6500001	6550000	0.51867	6529780	6537650	TTRE_0000640301	B0511.7
4	Trichuris_trichiura_1_001	6500001	6550000	0.51867	6548213	6549073	TTRE_0000640401	mrps-22
5	Trichuris_trichiura_1_004	1000001	1050000	0.535627	1000002	1010165	TTRE_0000696801	polg-1
6	Trichuris_trichiura_1_004	1000001	1050000	0.535627	1010890	1011418	TTRE_0000696701	hlh-3
7	Trichuris_trichiura_1_004	1000001	1050000	0.535627	1016672	1022389	TTRE_0000401601	mboa-6
8	Trichuris_trichiura_1_004	1000001	1050000	0.535627	1026300	1027967	TTRE_0000401501
9	Trichuris_trichiura_1_004	1000001	1050000	0.535627	1032843	1033211	TTRE_0000401401
10	Trichuris_trichiura_1_004	1050001	1100000	0.536492	1050002	1052460	TTRE_0000401301	twk-30
11	Trichuris_trichiura_1_004	1000001	1050000	0.535627	1042832	1050000	TTRE_0000401301
12	Trichuris_trichiura_1_004	1050001	1100000	0.536492	1063653	1064814	TTRE_0000401201
13	Trichuris_trichiura_1_004	1050001	1100000	0.536492	1084771	1088249	TTRE_0000513501	sac-2
14	Trichuris_trichiura_1_004	1050001	1100000	0.536492	1091684	1093261	TTRE_0000513601
15	Trichuris_trichiura_1_004	1050001	1100000	0.536492	1095555	1095881	TTRE_0000513701
16	Trichuris_trichiura_1_004	1050001	1100000	0.536492	1096762	1100000	TTRE_0000513801	lam-3
17	Trichuris_trichiura_1_004	1250001	1300000	0.572017	1252846	1254359	TTRE_0000506101	cyc-1
18	Trichuris_trichiura_1_004	1250001	1300000	0.572017	1263048	1265794	TTRE_0000506001	dli-1
19	Trichuris_trichiura_1_004	1250001	1300000	0.572017	1272863	1273765	TTRE_0000505901	crml-1
20	Trichuris_trichiura_1_004	1250001	1300000	0.572017	1281021	1281586	TTRE_0000575801
21	Trichuris_trichiura_1_004	1250001	1300000	0.572017	1298247	1298912	TTRE_0000575701
22	Trichuris_trichiura_1_004	1300001	1350000	0.566956	1307603	1308199	TTRE_0000575601
23	Trichuris_trichiura_1_004	1300001	1350000	0.566956	1310793	1316962	TTRE_0000575501	cutl-7
24	Trichuris_trichiura_1_004	1300001	1350000	0.566956	1322632	1323841	TTRE_0000575401
25	Trichuris_trichiura_1_004	1300001	1350000	0.566956	1347321	1348003	TTRE_0000580201
26	Trichuris_trichiura_1_006	50001	100000	0.62623	53218	53910	TTRE_0000937501
27	Trichuris_trichiura_1_006	50001	100000	0.62623	56220	56750	TTRE_0000980301
28	Trichuris_trichiura_1_006	50001	100000	0.62623	64083	64647	TTRE_0000602601
29	Trichuris_trichiura_1_006	50001	100000	0.62623	88050	94975	TTRE_0000616301
30	Trichuris_trichiura_1_006	100001	150000	0.580691	101110	104505	TTRE_0000616201
31	Trichuris_trichiura_1_006	150001	200000	0.515732	150002	150879	TTRE_0000602701
32	Trichuris_trichiura_1_006	100001	150000	0.580691	138746	150000	TTRE_0000602701	unc-37
33	Trichuris_trichiura_1_006	150001	200000	0.515732	167571	168424	TTRE_0000602801	ceh-45
34	Trichuris_trichiura_1_006	350001	400000	0.56583	357606	359094	TTRE_0000617201	snfc-5
35	Trichuris_trichiura_1_006	350001	400000	0.56583	367362	371124	TTRE_0000617101
36	Trichuris_trichiura_1_006	350001	400000	0.56583	371611	372222	TTRE_0000617001
37	Trichuris_trichiura_1_006	350001	400000	0.56583	388249	388557	TTRE_0000970001
38	Trichuris_trichiura_1_006	350001	400000	0.56583	390875	395036	TTRE_0000363301	imp-1
39	Trichuris_trichiura_1_007	50001	100000	0.634771	55821	58247	TTRE_0000626901	dnj-30
40	Trichuris_trichiura_1_007	50001	100000	0.634771	93507	100000	TTRE_0000439001	sym-2
41	Trichuris_trichiura_1_007	100001	150000	0.608624	100002	114537	TTRE_0000439001
42	Trichuris_trichiura_1_007	100001	150000	0.608624	118775	126341	TTRE_0000439101	pkc-3
43	Trichuris_trichiura_1_007	100001	150000	0.608624	130871	134654	TTRE_0000439201	cgt-1
44	Trichuris_trichiura_1_007	100001	150000	0.608624	138334	144175	TTRE_0000843601
45	Trichuris_trichiura_1_007	100001	150000	0.608624	146639	147492	TTRE_0000981701
46	Trichuris_trichiura_1_007	150001	200000	0.595213	151973	152435	TTRE_0000929501
47	Trichuris_trichiura_1_007	150001	200000	0.595213	152990	153461	TTRE_0000965501
48	Trichuris_trichiura_1_007	150001	200000	0.595213	173853	174302	TTRE_0000843501
49	Trichuris_trichiura_1_007	150001	200000	0.595213	197508	200000	TTRE_0000713701
50	Trichuris_trichiura_1_007	200001	250000	0.613202	200002	203334	TTRE_0000713701
51	Trichuris_trichiura_1_007	200001	250000	0.613202	210555	220396	TTRE_0000713801
52	Trichuris_trichiura_1_007	200001	250000	0.613202	226882	227329	TTRE_0000642301
53	Trichuris_trichiura_1_007	200001	250000	0.613202	232891	233449	TTRE_0000642401
54	Trichuris_trichiura_1_007	250001	300000	0.536815	259250	264895	TTRE_0000642501
55	Trichuris_trichiura_1_007	250001	300000	0.536815	291302	292066	TTRE_0000656701
55	Trichuris_trichiura_1_007	250001	300000	0.536815	276915	279590	TTRE_0000905001	che-1
55	Trichuris_trichiura_2_001	18800001	18850000	0.521567	18814232	18815804	TTRE_0000909101
55	Trichuris_trichiura_2_001	18800001	18850000	0.521567	18842478	18843188	TTRE_0000936401

### Sheet: Supplementary Table 4
Supplementary Table 4. Description of genes in regions of high genetic differentiation between samples from Uganda and Honduras
COUNT	CHROMSOME	BIN_START	BIN_END	WEIGHTED_FST	GENE_START	GENE_END	GENE_ID	C.ELEGANS_ORTHOLOG
1	Trichuris_trichiura_1_001	500001	550000	0.610268	506168	513117	TTRE_0000249601
2	Trichuris_trichiura_1_001	500001	550000	0.610268	506434	506679	TTRE_0000249501
3	Trichuris_trichiura_1_001	500001	550000	0.610268	530803	531505	TTRE_0000249701
4	Trichuris_trichiura_1_001	500001	550000	0.610268	533450	535710	TTRE_0000249801
5	Trichuris_trichiura_1_001	7800001	7850000	0.646682	7804625	7828610	TTRE_0000287701
6	Trichuris_trichiura_1_001	7800001	7850000	0.646682	7839878	7841276	TTRE_0000287601
7	Trichuris_trichiura_1_001	7800001	7850000	0.646682	7846404	7846958	TTRE_0000287501	mtcu-1
8	Trichuris_trichiura_1_001	7850001	7900000	0.71499	7853666	7854142	TTRE_0000287401	npp-19
9	Trichuris_trichiura_1_001	7850001	7900000	0.71499	7864927	7866175	TTRE_0000562501	frpr-15
10	Trichuris_trichiura_1_001	7850001	7900000	0.71499	7869062	7870800	TTRE_0000562401	mtcu-1
11	Trichuris_trichiura_1_001	7850001	7900000	0.71499	7889235	7896875	TTRE_0000562701	tns-1
12	Trichuris_trichiura_1_001	7850001	7900000	0.71499	7897755	7899176	TTRE_0000562601
13	Trichuris_trichiura_1_004	1300001	1350000	0.634564	1307603	1308199	TTRE_0000575601
14	Trichuris_trichiura_1_004	1300001	1350000	0.634564	1310793	1316962	TTRE_0000575501	cutl-7
15	Trichuris_trichiura_1_004	1300001	1350000	0.634564	1322632	1323841	TTRE_0000575401
16	Trichuris_trichiura_1_004	1300001	1350000	0.634564	1347321	1348003	TTRE_0000580201
17	Trichuris_trichiura_1_006	50001	100000	0.782174	53218	53910	TTRE_0000937501	T26E3.7
18	Trichuris_trichiura_1_006	50001	100000	0.782174	56220	56750	TTRE_0000980301
19	Trichuris_trichiura_1_006	50001	100000	0.782174	64083	64647	TTRE_0000602601
20	Trichuris_trichiura_1_006	50001	100000	0.782174	88050	94975	TTRE_0000616301
21	Trichuris_trichiura_1_006	100001	150000	0.704519	101110	104505	TTRE_0000616201
22	Trichuris_trichiura_1_006	150001	200000	0.679068	150002	150879	TTRE_0000602701
23	Trichuris_trichiura_1_006	100001	150000	0.704519	138746	150000	TTRE_0000602701	unc-37
24	Trichuris_trichiura_1_006	150001	200000	0.679068	167571	168424	TTRE_0000602801	ceh-45
25	Trichuris_trichiura_1_006	200001	250000	0.640325	202389	203279	TTRE_0000674901	cri-1
26	Trichuris_trichiura_1_006	200001	250000	0.640325	214974	216357	TTRE_0000913401	rpn-8
27	Trichuris_trichiura_1_006	200001	250000	0.640325	217232	218342	TTRE_0000913501	atp-1
28	Trichuris_trichiura_1_006	200001	250000	0.640325	225000	226407	TTRE_0000737201	atp-1
29	Trichuris_trichiura_1_006	200001	250000	0.640325	230792	244097	TTRE_0000737301	pbrm-1
30	Trichuris_trichiura_1_006	250001	300000	0.700896	255123	256223	TTRE_0000714101
31	Trichuris_trichiura_1_006	250001	300000	0.700896	261425	262215	TTRE_0000714201
32	Trichuris_trichiura_1_006	250001	300000	0.700896	276435	278006	TTRE_0000714301
33	Trichuris_trichiura_1_006	250001	300000	0.700896	293131	298996	TTRE_0000639001	slc-25A42
34	Trichuris_trichiura_1_006	300001	350000	0.776034	300205	301590	TTRE_0000638901
35	Trichuris_trichiura_1_006	300001	350000	0.776034	307378	309097	TTRE_0000638701
36	Trichuris_trichiura_1_006	300001	350000	0.776034	311800	312920	TTRE_0000638601
37	Trichuris_trichiura_1_006	300001	350000	0.776034	319237	323783	TTRE_0000638501	D2030.2
38	Trichuris_trichiura_1_006	300001	350000	0.776034	330193	331647	TTRE_0000617501	tufm-2
39	Trichuris_trichiura_1_006	300001	350000	0.776034	337028	340462	TTRE_0000617401	brf-1
40	Trichuris_trichiura_1_006	300001	350000	0.776034	347565	349530	TTRE_0000617301
41	Trichuris_trichiura_1_006	350001	400000	0.658237	357606	359094	TTRE_0000617201	snfc-5
42	Trichuris_trichiura_1_006	350001	400000	0.658237	367362	371124	TTRE_0000617101
43	Trichuris_trichiura_1_006	350001	400000	0.658237	371611	372222	TTRE_0000617001
44	Trichuris_trichiura_1_006	350001	400000	0.658237	388249	388557	TTRE_0000970001
45	Trichuris_trichiura_1_006	350001	400000	0.658237	390875	395036	TTRE_0000363301	imp-1
46	Trichuris_trichiura_1_007	50001	100000	0.609933	55821	58247	TTRE_0000626901	dnj-30
47	Trichuris_trichiura_1_007	50001	100000	0.609933	93507	100000	TTRE_0000439001	sym-2
48	Trichuris_trichiura_2_001	28850001	28900000	0.616785	28855441	28862677	TTRE_0000865301
49	Trichuris_trichiura_2_001	28850001	28900000	0.616785	28864983	28865394	TTRE_0000960401

### Sheet: Supplementary Table 5
Supplementary Table 5. Description of genes in regions of high genetic differentiation between samples from China and Honduras
COUNT	CHROMSOME	BIN_START	BIN_END	WEIGHTED_FST	GENE_START	GENE_END	GENE_ID	C.ELEGANS_ORTHOLOG
1	Trichuris_trichiura_1_001	6350001	6400000	0.664055	6355425	6356436	TTRE_0000928201	pigo-1
2	Trichuris_trichiura_1_001	6350001	6400000	0.664055	6358343	6359139	TTRE_0000820901
3	Trichuris_trichiura_1_001	6350001	6400000	0.664055	6364415	6366379	TTRE_0000820801	pigo-1
4	Trichuris_trichiura_1_001	6350001	6400000	0.664055	6380743	6390600	TTRE_0000572801	cox-11
5	Trichuris_trichiura_1_001	6350001	6400000	0.664055	6396274	6400000	TTRE_0000572901	pfk-1.1
6	Trichuris_trichiura_1_005	250001	300000	0.763346	253025	256005	TTRE_0000482301	osm-6
7	Trichuris_trichiura_1_005	250001	300000	0.763346	261824	293609	TTRE_0000482401	che-3
8	Trichuris_trichiura_1_006	350001	400000	0.671635	357606	359094	TTRE_0000617201	snfc-5
9	Trichuris_trichiura_1_006	350001	400000	0.671635	367362	371124	TTRE_0000617101
10	Trichuris_trichiura_1_006	350001	400000	0.671635	371611	372222	TTRE_0000617001
11	Trichuris_trichiura_1_006	350001	400000	0.671635	388249	388557	TTRE_0000970001
12	Trichuris_trichiura_1_006	350001	400000	0.671635	390875	395036	TTRE_0000363301	imp-1
13	Trichuris_trichiura_1_006	750001	800000	0.70772	750002	761912	TTRE_0000492501
14	Trichuris_trichiura_1_006	750001	800000	0.70772	764592	788596	TTRE_0000655101
15	Trichuris_trichiura_2_001	12600001	12650000	0.684	12601001	12603636	TTRE_0000852901
16	Trichuris_trichiura_2_001	12600001	12650000	0.684	12615511	12624601	TTRE_0000653301	sca-1
17	Trichuris_trichiura_2_001	12600001	12650000	0.684	12643120	12644076	TTRE_0000653201	T24C4.2
18	Trichuris_trichiura_2_001	12650001	12700000	0.86699	12655405	12655898	TTRE_0000653101
19	Trichuris_trichiura_2_001	12650001	12700000	0.86699	12664196	12665822	TTRE_0000699001
20	Trichuris_trichiura_2_001	12650001	12700000	0.86699	12672868	12673711	TTRE_0000699101
21	Trichuris_trichiura_2_001	12650001	12700000	0.86699	12673732	12675452	TTRE_0000699201
22	Trichuris_trichiura_2_001	12650001	12700000	0.86699	12685027	12688506	TTRE_0000699301
23	Trichuris_trichiura_2_001	12650001	12700000	0.86699	12699815	12700000	TTRE_0000780901
24	Trichuris_trichiura_2_001	12700001	12750000	0.820022	12700002	12700060	TTRE_0000780901
25	Trichuris_trichiura_2_001	12700001	12750000	0.820022	12720048	12721237	TTRE_0000781001
26	Trichuris_trichiura_2_001	12700001	12750000	0.820022	12721638	12722306	TTRE_0000755801	mrps-10
27	Trichuris_trichiura_2_001	12700001	12750000	0.820022	12733554	12734606	TTRE_0000755701
28	Trichuris_trichiura_2_001	13300001	13350000	0.662014	13306789	13307863	TTRE_0000958301	mlc-5
29	Trichuris_trichiura_2_001	13300001	13350000	0.662014	13318865	13319711	TTRE_0000966901
30	Trichuris_trichiura_2_001	13350001	13400000	0.750624	13351050	13351503	TTRE_0000862001
31	Trichuris_trichiura_2_001	13400001	13450000	0.744793	13400002	13403345	TTRE_0000600201	fax-1
32	Trichuris_trichiura_2_001	13350001	13400000	0.750624	13391269	13400000	TTRE_0000600201	nhr-111
33	Trichuris_trichiura_2_001	13350001	13400000	0.750624	13399620	13399955	TTRE_0000600301
34	Trichuris_trichiura_2_001	13400001	13450000	0.744793	13410004	13412017	TTRE_0000600101
35	Trichuris_trichiura_2_001	13400001	13450000	0.744793	13421075	13422532	TTRE_0000600001
36	Trichuris_trichiura_2_001	13500001	13550000	0.663672	13504523	13504813	TTRE_0000815101
37	Trichuris_trichiura_2_001	13500001	13550000	0.663672	13546805	13547000	TTRE_0000922901
38	Trichuris_trichiura_2_001	13600001	13650000	0.869607	13607287	13607643	TTRE_0000973501
39	Trichuris_trichiura_2_001	13600001	13650000	0.869607	13609782	13610411	TTRE_0000923401
40	Trichuris_trichiura_2_001	13600001	13650000	0.869607	13611659	13613122	TTRE_0000804201
41	Trichuris_trichiura_2_001	13600001	13650000	0.869607	13632999	13633325	TTRE_0000873201
42	Trichuris_trichiura_3_002	2850001	2900000	0.723531	2850420	2851541	TTRE_0000122201
43	Trichuris_trichiura_3_002	2850001	2900000	0.723531	2873152	2874237	TTRE_0000122101
44	Trichuris_trichiura_3_002	2850001	2900000	0.723531	2887821	2888836	TTRE_0000122001
45	Trichuris_trichiura_3_002	3800001	3850000	0.676656	3806736	3807726	TTRE_0000643801
46	Trichuris_trichiura_3_002	3800001	3850000	0.676656	3813952	3815355	TTRE_0000643701	nstp-2
47	Trichuris_trichiura_3_002	3800001	3850000	0.676656	3815546	3816692	TTRE_0000643601
48	Trichuris_trichiura_3_002	3800001	3850000	0.676656	3819362	3820925	TTRE_0000643501	Y17G9B.5
49	Trichuris_trichiura_3_002	3800001	3850000	0.676656	3821021	3822346	TTRE_0000643401
50	Trichuris_trichiura_3_002	3800001	3850000	0.676656	3827802	3830490	TTRE_0000643301	nft-1
51	Trichuris_trichiura_3_002	3800001	3850000	0.676656	3833383	3839511	TTRE_0000643201	vit-1
52	Trichuris_trichiura_3_002	3800001	3850000	0.676656	3846181	3847130	TTRE_0000643101
53	Trichuris_trichiura_3_002	3800001	3850000	0.676656	3847506	3850000	TTRE_0000643001	unc-112

### Sheet: Supplementary Table 6
Supplementary Table 6. Description of genes in regions of high genetic differentiation between samples from Baboons and Uganda.
COUNT	CHROMSOME	BIN_START	BIN_END	WEIGHTED_FST	GENE_START	GENE_END	GENE_ID	C.ELEGANS_ORTHOLOG
1	Trichuris_trichiura_1_001	500001	550000	0.877708	506168	513117	TTRE_0000249601
2	Trichuris_trichiura_1_001	500001	550000	0.877708	506434	506679	TTRE_0000249501
3	Trichuris_trichiura_1_001	500001	550000	0.877708	530803	531505	TTRE_0000249701
4	Trichuris_trichiura_1_001	500001	550000	0.877708	533450	535710	TTRE_0000249801
5	Trichuris_trichiura_1_004	400001	450000	1	420778	421037	TTRE_0000903401	rpn-8
6	Trichuris_trichiura_1_004	400001	450000	1	422628	422971	TTRE_0000903301
7	Trichuris_trichiura_1_004	400001	450000	1	425681	426098	TTRE_0000903201
8	Trichuris_trichiura_1_004	400001	450000	1	441976	442283	TTRE_0000865701	coq-8
9	Trichuris_trichiura_1_004	1200001	1250000	0.848761	1200798	1208781	TTRE_0000848901	ppfr-1
10	Trichuris_trichiura_1_004	1200001	1250000	0.848761	1212567	1213620	TTRE_0000506601
11	Trichuris_trichiura_1_004	1200001	1250000	0.848761	1214822	1216214	TTRE_0000506501	C18E9.2
12	Trichuris_trichiura_1_004	1200001	1250000	0.848761	1221381	1225179	TTRE_0000506401
13	Trichuris_trichiura_1_004	1200001	1250000	0.848761	1234717	1238243	TTRE_0000506301	cdt-2
14	Trichuris_trichiura_1_004	1200001	1250000	0.848761	1239389	1240894	TTRE_0000506201	pes-23
15	Trichuris_trichiura_1_004	1250001	1300000	0.864542	1252846	1254359	TTRE_0000506101	cyc-1
16	Trichuris_trichiura_1_004	1250001	1300000	0.864542	1263048	1265794	TTRE_0000506001	dli-1
17	Trichuris_trichiura_1_004	1250001	1300000	0.864542	1272863	1273765	TTRE_0000505901	crml-1
18	Trichuris_trichiura_1_004	1250001	1300000	0.864542	1281021	1281586	TTRE_0000575801
19	Trichuris_trichiura_1_004	1250001	1300000	0.864542	1298247	1298912	TTRE_0000575701
20	Trichuris_trichiura_1_004	1300001	1350000	0.846458	1307603	1308199	TTRE_0000575601
21	Trichuris_trichiura_1_004	1300001	1350000	0.846458	1310793	1316962	TTRE_0000575501	cutl-7
22	Trichuris_trichiura_1_004	1300001	1350000	0.846458	1322632	1323841	TTRE_0000575401
23	Trichuris_trichiura_1_004	1300001	1350000	0.846458	1347321	1348003	TTRE_0000580201
24	Trichuris_trichiura_1_004	1350001	1400000	0.949107	1351845	1352275	TTRE_0000580101
25	Trichuris_trichiura_1_004	1350001	1400000	0.949107	1353342	1353821	TTRE_0000580001	hsp-12.3
26	Trichuris_trichiura_1_004	1350001	1400000	0.949107	1356325	1357698	TTRE_0000579901	pas-3
27	Trichuris_trichiura_1_004	1350001	1400000	0.949107	1359081	1360316	TTRE_0000579801	crt-1
28	Trichuris_trichiura_1_004	1350001	1400000	0.949107	1372470	1389072	TTRE_0000579701	lrk-1
29	Trichuris_trichiura_1_004	1350001	1400000	0.949107	1390817	1391435	TTRE_0000876201
30	Trichuris_trichiura_1_004	1350001	1400000	0.949107	1394726	1397575	TTRE_0000876101
31	Trichuris_trichiura_1_004	1400001	1450000	0.93937	1420880	1422798	TTRE_0000755201	T26C5.3
32	Trichuris_trichiura_1_004	1400001	1450000	0.93937	1430890	1431178	TTRE_0000797601
33	Trichuris_trichiura_1_004	1400001	1450000	0.93937	1445110	1447656	TTRE_0000873701
34	Trichuris_trichiura_1_006	50001	100000	0.946256	53218	53910	TTRE_0000937501
35	Trichuris_trichiura_1_006	50001	100000	0.946256	56220	56750	TTRE_0000980301
36	Trichuris_trichiura_1_006	50001	100000	0.946256	64083	64647	TTRE_0000602601
37	Trichuris_trichiura_1_006	50001	100000	0.946256	88050	94975	TTRE_0000616301
38	Trichuris_trichiura_1_006	100001	150000	0.871672	101110	104505	TTRE_0000616201
39	Trichuris_trichiura_1_006	150001	200000	0.879885	150002	150879	TTRE_0000602701	unc-37
40	Trichuris_trichiura_1_006	100001	150000	0.871672	138746	150000	TTRE_0000602701	unc-37
41	Trichuris_trichiura_1_006	150001	200000	0.879885	167571	168424	TTRE_0000602801	ceh-45
42	Trichuris_trichiura_1_006	200001	250000	0.850479	202389	203279	TTRE_0000674901	cri-1
43	Trichuris_trichiura_1_006	200001	250000	0.850479	214974	216357	TTRE_0000913401	atp-1
44	Trichuris_trichiura_1_006	200001	250000	0.850479	217232	218342	TTRE_0000913501	T26E3.7
45	Trichuris_trichiura_1_006	200001	250000	0.850479	225000	226407	TTRE_0000737201	atp-1
46	Trichuris_trichiura_1_006	200001	250000	0.850479	230792	244097	TTRE_0000737301	pbrm-1
47	Trichuris_trichiura_1_006	250001	300000	0.873958	255123	256223	TTRE_0000714101
48	Trichuris_trichiura_1_006	250001	300000	0.873958	261425	262215	TTRE_0000714201
49	Trichuris_trichiura_1_006	250001	300000	0.873958	276435	278006	TTRE_0000714301
50	Trichuris_trichiura_1_006	250001	300000	0.873958	293131	298996	TTRE_0000639001	slc-25A42
51	Trichuris_trichiura_1_006	300001	350000	0.842584	300205	301590	TTRE_0000638901
52	Trichuris_trichiura_1_006	300001	350000	0.842584	307378	309097	TTRE_0000638701
53	Trichuris_trichiura_1_006	300001	350000	0.842584	311800	312920	TTRE_0000638601
54	Trichuris_trichiura_1_006	300001	350000	0.842584	319237	323783	TTRE_0000638501	D2030.2
55	Trichuris_trichiura_1_006	300001	350000	0.842584	330193	331647	TTRE_0000617501	tufm-2
56	Trichuris_trichiura_1_006	300001	350000	0.842584	337028	340462	TTRE_0000617401	brf-1
57	Trichuris_trichiura_1_006	300001	350000	0.842584	347565	349530	TTRE_0000617301
58	Trichuris_trichiura_1_006	550001	600000	0.8239	559309	561103	TTRE_0000475501	irx-1
59	Trichuris_trichiura_1_006	550001	600000	0.8239	585651	586725	TTRE_0000475601	col-36
60	Trichuris_trichiura_1_006	550001	600000	0.8239	586736	587170	TTRE_0000475701
61	Trichuris_trichiura_1_006	550001	600000	0.8239	587322	589536	TTRE_0000475801	riok-3
